# A Single-cell Spatiotemporal Manifold of Tissue Morphology and Dynamics

**DOI:** 10.1101/2025.10.22.683950

**Authors:** Erin Haus, Anthony Santella, Yichi Xu, Ruohan Ren, Dali Wang, Zhirong Bao

## Abstract

Complex tissues are now characterizable at single-cell resolution, but the spatial logic underlying tissue organization remains challenging to access without effective single-cell spatial descriptors. We present a learned single-cell manifold of cell positions over time, with which one can measure tissue morphology and trace dynamics. Learning co-processes pairs of cell point clouds sampled along time using a Transformer encoder with inter-sample attention, a strategy that promotes efficient joint spatiotemporal learning. The manifold shows desirable properties of a general descriptor, e.g. interpretable cell type clusters, preserved local distances, and a pseudo-time axis, and enables common but challenging spatial reasoning tasks such as annotation of anatomical landmarks at cellular resolution and detection of subtle, transient phenotypes in large screens. Our study demonstrates a widely applicable cell-based learning strategy and representation for studying tissue biology.
