## Supplemental File 1 genes for "A Single-cell Spatiotemporal Manifold of Tissue Morphology and Dynamics"

gene
APR-1
ABI-1
ACT-3
APG-1
APX-1
B0035.11
C01F1.1
C02B10.5
C49H3.8
CAMT-1
CAR-1
CCT-3
CDC-25.1
CDC-37
CDC-48.2
CDT-1
CEH-24
CHK-1
CHP-1
CLS-2
CMD-1
CNT-2
COGC-4
CPAR-1
CPL-1
CRN-1
CSN-4
CSN-5
CUL-2
D1043.1
DAD-1
DCN-1
DDX-23
DIE-1
DIN-1
DLC-1
DLI-1
DPY-22
DRH-3
DRP-1
EGL-27
EGO-1
EMB-30
EMB-5
ETR-1
EVL-20
F01G10.1
F10G10.1
F23F1.5
F25B3.6
F31C3.5
F43E2.7
F43G9.10
F43G9.12
F45G2.8
FBXB-3
GAD-1
GEI-11
GEI-13
GEI-17
GLD-2
GOP-2
GOP-3
GPC-2
H10N07.1
H18N23.2
H19N07.1
HIM-10
HIS-9
HLH-2
HMG-1.2
HMP-2
HSP-6
IMB-3
KLP-10
KLP-16
LAM-2
LET-502
LET-607
LET-70
LET-711
LIN-23
LIN-26
LRR-1
MAT-3
MBK-2
MDT-19
MEI-1
MIX-1
MOM-2
MYS-1
NPP-2
NPP-4
NUD-1
OMA-1
PABP-2
PAR-6
PAR-6A
PAR-6V
PFD-3
PHB-2
PHO-1
PPFR-4
PUF-3
R144.2
RAB-5
RAB-7
RAD-51
RAN-4
RBA-1
RBX-1
RGA-3
RNP-7
RUVB-1
SCC-3
SKR-2
SPG-7
SPN-4
SUR-6
T06D8.2
T09A5.9
T13H5.5
TAF-5
TAG-335
TBA-1
TBX-33
TRR-1
TSR-1
UBA-1
UBC-12
UBC-9
UNC-37
UNC-97
VAB-10
VPS-32.1
VPS-4
WWP-1
Y48G10A.4
Y53F4B.22
Y65B4BR.5
Y71H2AM.17
ZYG-1
ZYG-11
ZYG-12
